# Population genetic analysis of *Ophidiomyces ophidiicola*, the causative agent of snake fungal disease, indicates recent introductions to the USA

**DOI:** 10.1101/2022.03.23.485546

**Authors:** Jason T. Ladner, Jonathan M. Palmer, Cassandra L. Ettinger, Jason E. Stajich, Terence M. Farrell, Brad M. Glorioso, Becki Lawson, Steven J. Price, Anne G. Stengle, Daniel A. Grear, Jeffrey M. Lorch

## Abstract

Snake fungal disease (SFD; ophidiomycosis), caused by the pathogen *Ophidiomyces ophidiicola* (*Oo*), has been documented in wild snakes in North America and Eurasia, and is considered an emerging disease in the eastern USA. However, a lack of historical disease data has made it challenging to determine whether *Oo* is a recent arrival to the USA or whether SFD emergence is due to other factors. Here, we examined the genomes of 82 *Oo* strains to determine the pathogen’s history in the eastern USA. *Oo* strains from the USA formed a clade (Clade II) distinct from European strains (Clade I), and molecular dating indicated that these clades diverged too recently (∼2,000 years ago) for transcontinental dispersal of *Oo* to have occurred via natural snake movements across Beringia. A lack of nonrecombinant intermediates between clonal lineages in Clade II indicates that *Oo* has actually been introduced multiple times to North America from an unsampled source population, and molecular dating indicates that several of these introductions occurred within the last few hundred years. Molecular dating also indicated that the most common Clade II clonal lineages have expanded recently in the USA, with time of most recent common ancestor mean estimates ranging from 1985-2007 CE. The presence of Clade II in captive snakes worldwide demonstrates a potential mechanism of introduction and highlights that additional incursions are likely unless action is taken to reduce the risk of pathogen translocation and spillover into wild snake populations.
