## Supplementary material for "Population genetic analysis of *Ophidiomyces ophidiicola*, the causative agent of snake fungal disease, indicates recent introductions to the USA": Table S2

### Sheet: Table S2
Table S2. Metadata for strains of Ophidiomyces ophidiicola used in this study.
Isolate ID	Host Species - Scientific Name	Host Species - Common Name	Host Species - Family	Collection Date	Collection Region	Collection Country	Collection Location	Collection Coordinates (centroids)	Reference	Host Status	Clade	Lineage	Hybrid	Parent Lineages	Mating type	Mitochondrial Haplotype	GenBank Biosample #	WGS GenBank Accession #	ITS GenBank #	WGS	AA Phylogeny	mt nt Phylogeny	SNP Phylogeny	BEAST Nuclear Analysis	BEAST mt Analysis	Screened with MAT1 Assays
NWHC 22687-1	Nerodia sipedon insularum	Lake Erie Watersnake	Colubridae	2009-07-20	North America	USA	Ottawa County, Ohio	41.5359, -83.1494	Lorch et al. 2016	wild	II	IIE	FALSE	NA	MAT1-1	1	SAMN23192454	JALBCK000000000	OL457452	TRUE	TRUE	TRUE	TRUE	TRUE	TRUE	FALSE
NWHC 22747-6	Nerodia sipedon insularum	Lake Erie Watersnake	Colubridae	2009-06-21	North America	USA	Ottawa County, Ohio	41.5359, -83.1494	Lorch et al. 2016	wild	II	IIE	FALSE	NA	MAT1-1	1	SAMN23192455	JALBCJ000000000	OL457453	TRUE	TRUE	TRUE	TRUE	TRUE	TRUE	TRUE
NWHC 23906-1	Pantherophis alleghaniensis	Eastern Ratsnake	Colubridae	2012-03-13	North America	USA	Passaic County, New Jersey	41.0338, -74.3010	Lorch et al. 2016	wild	II	IIE	FALSE	NA	MAT1-1	1	SAMN23192456	JALBCI000000000	OL457454	TRUE	TRUE	TRUE	TRUE	TRUE	TRUE	TRUE
NWHC 23913-1	Crotalus horridus	Timber Rattlesnake	Viperidae	2012-04-07	North America	USA	Norfolk County, Massachusetts	42.1558, -71.2228	Lorch et al. 2016	wild	II	IIB	TRUE	IID,IIF	MAT1-1	3	SAMN23192457	JALBCH000000000	OL457455	TRUE	TRUE	TRUE	TRUE	FALSE	TRUE	FALSE
NWHC 23942-1	Nerodia sipedon sipedon	Northern Watersnake	Colubridae	2012-04-10	North America	USA	Norfolk County, Massachusetts	42.1558, -71.2228	Lorch et al. 2016	wild	II	IIB	TRUE	IID,IIF	MAT1-1	3	SAMN23192458	JALBCG000000000	KY474065	TRUE	TRUE	TRUE	TRUE	FALSE	TRUE	FALSE
NWHC 24042-1	Coluber constrictor	North American Racer	Colubridae	2012-07-05	North America	USA	Dutchess County, New York	NA	Lorch et al. 2016	wild	II	NA	TRUE	IID,IIF	MAT1-1	3	SAMN23192459	JALBCF000000000	OL457456	TRUE	TRUE	TRUE	TRUE	FALSE	TRUE	FALSE
NWHC 24216-1	Crotalus horridus	Timber Rattlesnake	Viperidae	2012-10-05	North America	USA	De Kalb County, Tennessee	NA	Lorch et al. 2016	wild	II	NA	TRUE	IID,IIE	MAT1-1	3	SAMN23192460	JALBCE000000000	OL457457	TRUE	TRUE	TRUE	TRUE	FALSE	TRUE	FALSE
NWHC 24266-1	Sistrurus miliarius barbouri	Dusky Pygmy Rattlesnake	Viperidae	2012-09-25	North America	USA	Volusia County, Florida	NA	this study	wild	II	NA	TRUE	IID,IIF	MAT1-2	3	SAMN23192461	JALBCD000000000	OL457458	TRUE	TRUE	TRUE	TRUE	FALSE	TRUE	FALSE
NWHC 24266-2	Sistrurus miliarius barbouri	Dusky Pygmy Rattlesnake	Viperidae	2012-10-18	North America	USA	Volusia County, Florida	NA	Lorch et al. 2016	wild	II	NA	TRUE	IID,IIE,IIF	MAT1-1	3	SAMN23192462	JALBCC000000000	OL457459	TRUE	TRUE	TRUE	TRUE	FALSE	TRUE	FALSE
NWHC 24266-3	Sistrurus miliarius barbouri	Dusky Pygmy Rattlesnake	Viperidae	2012-10-18	North America	USA	Volusia County, Florida	NA	Lorch et al. 2016	wild	II	NA	TRUE	IID,IIE,IIF	MAT1-1	2	SAMN23192463	JALBCB000000000	OL457460	TRUE	TRUE	TRUE	TRUE	FALSE	TRUE	FALSE
NWHC 24266-5	Sistrurus miliarius barbouri	Dusky Pygmy Rattlesnake	Viperidae	2012-12-15	North America	USA	Volusia County, Florida	NA	Lorch et al. 2016	wild	II	NA	TRUE	IID,IIF	MAT1-2	3	SAMN23192464	JALBCA000000000	OL457461	TRUE	TRUE	TRUE	TRUE	FALSE	TRUE	FALSE
NWHC 24266-6	Coluber constrictor	North American Racer	Colubridae	2013-01-07	North America	USA	Volusia County, Florida	NA	Lorch et al. 2016	wild	II	NA	TRUE	IID,IIF	MAT1-1	3	SAMN23192465	JALBBZ000000000	KX148657	TRUE	TRUE	TRUE	TRUE	FALSE	TRUE	FALSE
NWHC 24281-1	Lampropeltis triangulum	Eastern Milksnake	Colubridae	2013-02-06	North America	USA	Westchester County, New York	41.1623, -73.7570	Lorch et al. 2016	wild	II	IIF	FALSE	NA	MAT1-1	2	SAMN23192466	JALBBY000000000	KX148658	TRUE	TRUE	TRUE	TRUE	TRUE	TRUE	FALSE
NWHC 24392-1	Lampropeltis triangulum	Eastern Milksnake	Colubridae	2013-05-13	North America	USA	Barnstable County, Massachusetts	41.7274, -70.2927	Lorch et al. 2016	wild	II	IID	FALSE	NA	MAT1-2	3	SAMN23192467	JALBBX000000000	OL457462	TRUE	TRUE	TRUE	TRUE	TRUE	TRUE	TRUE
NWHC 24393-1	Lampropeltis nigra	Eastern Black Kingsnake	Colubridae	2013-05-08	North America	USA	Jackson County, Alabama	NA	Lorch et al. 2016	wild	II	NA	TRUE	IID,IIE	MAT1-1	4	SAMN23192468	JALBBW000000000	OL457463	TRUE	TRUE	TRUE	TRUE	FALSE	TRUE	FALSE
NWHC 24395-1	Crotalus horridus	Timber Rattlesnake	Viperidae	2013-05-14	North America	USA	Fillmore County, Minnesota	43.6765, -92.0906	Lorch et al. 2016	wild	II	IID	FALSE	NA	MAT1-2	3	SAMN23192469	JALBBV000000000	OL457464	TRUE	TRUE	TRUE	TRUE	TRUE	TRUE	FALSE
NWHC 24411-1	Lampropeltis triangulum	Eastern Milksnake	Colubridae	2013-05-31	North America	USA	Middlesex County, Massachusetts	NA	Lorch et al. 2016	wild	II	NA	TRUE	IID,IIF	MAT1-2	3	SAMN23192470	JALBBU000000000	OL457465	TRUE	TRUE	TRUE	TRUE	FALSE	TRUE	FALSE
NWHC 24414-1	Lampropeltis triangulum	Eastern Milksnake	Colubridae	2013-06-10	North America	USA	Barnstable County, Massachusetts	41.7274, -70.2927	this study	wild	II	IID	FALSE	NA	MAT1-2	3	SAMN23192471	JALBBT000000000	OL457466	TRUE	TRUE	TRUE	TRUE	TRUE	TRUE	FALSE
NWHC 24415-1	Agkistrodon contortrix	Eastern Copperhead	Viperidae	2013-04-24	North America	USA	Spartanburg County, South Carolina	34.9325, -81.9904	Lorch et al. 2016	wild	II	IID	FALSE	NA	MAT1-2	3	SAMN23192472	JALBBS000000000	OL457467	TRUE	TRUE	TRUE	TRUE	TRUE	TRUE	FALSE
NWHC 24564-1	Pantherophis vulpinus	Eastern Foxsnake	Colubridae	2013-10-02	North America	USA	Outagamie County, Wisconsin	44.4160, -88.4654	Lorch et al. 2016	wild	II	IID	FALSE	NA	MAT1-2	3	SAMN23192473	JALBBR000000000	OL457468	TRUE	TRUE	TRUE	TRUE	TRUE	TRUE	FALSE
NWHC 24746-1	Crotalus horridus	Timber Rattlesnake	Viperidae	2014-03-11	North America	USA	Hartford County, Connecticut	41.8066, -72.7328	Lorch et al. 2016	wild	II	IID	FALSE	NA	MAT1-2	3	SAMN23192474	JALBBQ000000000	OL457469	TRUE	TRUE	TRUE	TRUE	TRUE	TRUE	FALSE
NWHC 24824-1	Lampropeltis triangulum	Eastern Milksnake	Colubridae	2014-05-07	North America	USA	New Hampshire	43.6805, -71.5811	Lorch et al. 2016	wild	II	IID	FALSE	NA	MAT1-2	3	SAMN23192475	JALBBP000000000	OL457470	TRUE	TRUE	TRUE	TRUE	TRUE	TRUE	FALSE
NWHC 24825-2	Crotalus horridus	Timber Rattlesnake	Viperidae	2014-05-14	North America	USA	Norfolk County, Massachusetts	42.1558, -71.2228	Lorch et al. 2016	wild	II	IIB	TRUE	IID,IIF	MAT1-1	3	SAMN23192476	JALBBO000000000	OL457471	TRUE	TRUE	TRUE	TRUE	FALSE	TRUE	FALSE
NWHC 24828-1	Crotalus horridus	Timber Rattlesnake	Viperidae	2014-05-18	North America	USA	Sauk County, Wisconsin	43.4263, -89.9495	Lorch et al. 2016	wild	II	IID	FALSE	NA	MAT1-2	3	SAMN23192477	JALBBN000000000	OL457472	TRUE	TRUE	TRUE	TRUE	TRUE	TRUE	TRUE
NWHC 24852-1	Crotalus horridus	Timber Rattlesnake	Viperidae	2014-05-23	North America	USA	Houston County, Minnesota	43.6740, -91.4926	Lorch et al. 2016	wild	II	IID	FALSE	NA	MAT1-2	3	SAMN23192478	JALBBM000000000	OL457473	TRUE	TRUE	TRUE	TRUE	TRUE	TRUE	FALSE
NWHC 24874-1	Crotalus horridus	Timber Rattlesnake	Viperidae	2014-06-16	North America	USA	Trempealeau County, Wisconsin	44.3042, -91.3590	Lorch et al. 2016	wild	II	IID	FALSE	NA	MAT1-2	3	SAMN23192479	JALBBL000000000	OL457474	TRUE	TRUE	TRUE	TRUE	TRUE	TRUE	FALSE
NWHC 24878-1	Nerodia taxispilota	Brown Watersnake	Colubridae	2014-04-04	North America	USA	Virginia Beach, Virginia	36.7752, -76.0560	Guthrie et al. 2015; Lorch et al. 2016	wild	II	IIC	TRUE	IID,IIF	MAT1-1	3	SAMN23192480	JALBBK000000000	OL457475	TRUE	TRUE	TRUE	TRUE	FALSE	TRUE	TRUE
NWHC 24878-5	Coluber constrictor	North American Racer	Colubridae	2014-04-11	North America	USA	Virginia Beach, Virginia	36.7752, -76.0560	Guthrie et al. 2015; Lorch et al. 2016	wild	II	IIC	TRUE	IID,IIF	MAT1-1	3	SAMN23192481	JALBBJ000000000	OL457476	TRUE	TRUE	TRUE	TRUE	FALSE	TRUE	FALSE
NWHC 24878-6	Nerodia sipedon sipedon	Northern Watersnake	Colubridae	2014-04-26	North America	USA	Virginia Beach, Virginia	36.7752, -76.0560	Guthrie et al. 2015; Lorch et al. 2016	wild	II	IIC	TRUE	IID,IIF	MAT1-1	3	SAMN23192482	JALBBI000000000	OL457477	TRUE	TRUE	TRUE	TRUE	FALSE	TRUE	FALSE
NWHC 24885-1	Crotalus horridus	Timber Rattlesnake	Viperidae	2014-06-20	North America	USA	Crawford County, Wisconsin	43.2405, -90.9325	Lorch et al. 2016	wild	II	IID	FALSE	NA	MAT1-2	3	SAMN23192483	JALBBH000000000	OL457478	TRUE	TRUE	TRUE	TRUE	TRUE	TRUE	FALSE
NWHC 24894-1	Crotalus horridus	Timber Rattlesnake	Viperidae	2014-06-25	North America	USA	New Hampshire	NA	Lorch et al. 2016	wild	II	NA	TRUE	IID,IIF	MAT1-1	3	SAMN23192484	JALBBG000000000	OL457479	TRUE	TRUE	TRUE	TRUE	FALSE	TRUE	TRUE
NWHC 24900-1	Regina septemvittata	Queensnake	Colubridae	2014-07-02	North America	USA	Jessamine County, Kentucky	37.8721, -84.5809	Lorch et al. 2016	wild	II	IID	FALSE	NA	MAT1-2	3	SAMN23192485	JALBBF000000000	OL457480	TRUE	TRUE	TRUE	TRUE	TRUE	TRUE	TRUE
NWHC 26049-1	Thamnophis rufipunctatus	Narrow-headed Gartersnake	Colubridae	2014-11-16	North America	USA	Bernalillo County, New Mexico	NA	this study	captive	II	IID	FALSE	NA	MAT1-2	3	SAMN23192486	JALBBE000000000	OL457481	TRUE	TRUE	TRUE	TRUE	TRUE	TRUE	FALSE
NWHC 26330-2	Thamnophis rufipunctatus	Narrow-headed Gartersnake	Colubridae	2015-02-26	North America	USA	Bernalillo County, New Mexico	NA	this study	captive	II	NA	TRUE	IID,IIF	MAT1-2	3	SAMN23192487	JALBBD000000000	OL457482	TRUE	TRUE	TRUE	TRUE	FALSE	TRUE	FALSE
NWHC 26341-1	Nerodia fasciata confluens	Broad-banded Watersnake	Colubridae	2015-03-26	North America	USA	St. Martin Parish, Louisiana	NA	Glorioso et al. 2016; Lorch et al. 2016	wild	II	NA	TRUE	IID,IIE	MAT1-2	3	SAMN23192488	JALBBC000000000	OL457483	TRUE	TRUE	TRUE	TRUE	FALSE	TRUE	TRUE
NWHC 26452-1	Pantherophis sp.	Foxsnake sp.	Colubridae	2015-05-07	North America	USA	Dane County, Wisconsin	43.0683, -89.4175	Lorch et al. 2016	wild	II	IIE	FALSE	NA	MAT1-1	1	SAMN23192489	JALBBB000000000	OL457484	TRUE	TRUE	TRUE	TRUE	TRUE	TRUE	FALSE
NWHC 26465-1	Crotalus horridus	Timber Rattlesnake	Viperidae	2015-05-11	North America	USA	Norfolk County, Massachusetts	42.1558, -71.2228	Lorch et al. 2016	wild	II	IIB	TRUE	IID,IIF	MAT1-1	3	SAMN23192490	JALBBA000000000	OL457485	TRUE	TRUE	TRUE	TRUE	FALSE	TRUE	FALSE
NWHC 26480-1	Pantherophis vulpinus	Eastern Foxsnake	Colubridae	2015-05-13	North America	USA	Outagamie County, Wisconsin	44.4160, -88.4654	Lorch et al. 2016	wild	II	IID	FALSE	NA	MAT1-2	3	SAMN23192491	JALBAZ000000000	OL457486	TRUE	TRUE	TRUE	TRUE	TRUE	TRUE	FALSE
NWHC 26583-2	Pantherophis alleghaniensis	Eastern Ratsnake	Colubridae	2015-05-29	North America	USA	Rutland County, Vermont	43.5798, -73.0385	Lorch et al. 2016	wild	II	IID	FALSE	NA	MAT1-2	3	SAMN23192492	JALBAY000000000	OL457487	TRUE	TRUE	TRUE	TRUE	TRUE	TRUE	FALSE
NWHC 26671-1	Crotalus horridus	Timber Rattlesnake	Viperidae	2015-07-30	North America	USA	Hampshire County, Massachusetts	NA	Lorch et al. 2016	wild	II	NA	TRUE	IID,IIF	MAT1-2	3	SAMN23192493	JALBAX000000000	OL457488	TRUE	TRUE	TRUE	TRUE	FALSE	TRUE	FALSE
NWHC 27239-1	Nerodia sipedon sipedon	Northern Watersnake	Colubridae	2016-04-24	North America	USA	Franklin County, Maine	44.9745, -70.4446	this study	wild	II	IID	FALSE	NA	MAT1-2	3	SAMN23192494	JALBAW000000000	OL457489	TRUE	TRUE	TRUE	TRUE	TRUE	TRUE	FALSE
NWHC 27242-2	Pantherophis emoryi	Great Plains Ratsnake	Colubridae	2016-04-16	North America	USA	Elk County, Kansas	37.4536, -96.2444	Burbrink et al. 2017	wild	II	IID	FALSE	NA	MAT1-2	3	SAMN23192495	JALBAV000000000	OL457490	TRUE	TRUE	TRUE	TRUE	TRUE	TRUE	FALSE
NWHC 27242-3	Pantherophis emoryi	Great Plains Ratsnake	Colubridae	2016-04-16	North America	USA	Elk County, Kansas	37.4536, -96.2444	Burbrink et al. 2017	wild	II	IID	FALSE	NA	MAT1-2	3	SAMN23192496	JALBAU000000000	OL457491	TRUE	TRUE	TRUE	TRUE	TRUE	TRUE	FALSE
NWHC 27242-4	Lampropeltis holbrooki	Speckled Kingsnake	Colubridae	2016-04-16	North America	USA	Elk County, Kansas	37.4536, -96.2444	Burbrink et al. 2017	wild	II	IID	FALSE	NA	MAT1-2	3	SAMN23192497	JALBAT000000000	OL457492	TRUE	TRUE	TRUE	TRUE	TRUE	TRUE	FALSE
NWHC 27421-1	Pantherophis alleghaniensis	Eastern Ratsnake	Colubridae	2016-06-10	North America	USA	New Castle County, Delaware	NA	this study	wild	II	NA	TRUE	IID,IIF	MAT1-1	3	SAMN23192498	JALBAS000000000	OL457493	TRUE	TRUE	TRUE	TRUE	FALSE	TRUE	FALSE
NWHC 27422-1	Coluber constrictor	North American Racer	Colubridae	2016-04-19	North America	USA	Kent County, Delaware	39.0858, -75.5685	this study	wild	II	IID	FALSE	NA	MAT1-2	3	SAMN23192499	JALBAR000000000	OL457494	TRUE	TRUE	TRUE	TRUE	TRUE	TRUE	FALSE
NWHC 27466-1	Lampropeltis triangulum	Eastern Milksnake	Colubridae	2016-05-15	North America	USA	Norfolk County, Massachusetts	42.1558, -71.2228	this study	wild	II	IIF	FALSE	NA	MAT1-1	2	SAMN23192500	JALBAQ000000000	OL457495	TRUE	TRUE	TRUE	TRUE	TRUE	TRUE	FALSE
NWHC 44736-14	Crotalus horridus	Timber Rattlesnake	Viperidae	2012-06-XX	North America	USA	Passaic County, New Jersey	41.0338, -74.3010	this study	wild	II	IIE	FALSE	NA	MAT1-1	1	SAMN23192501	JALBAP000000000	OL457496	TRUE	TRUE	TRUE	TRUE	TRUE	TRUE	FALSE
NWHC 44736-31	Lampropeltis triangulum	Eastern Milksnake	Colubridae	2013-05-05	North America	USA	Grant County, Wisconsin	42.8682, -90.7082	this study	wild	II	IIE	FALSE	NA	MAT1-1	1	SAMN23192502	JALBAO000000000	OL457497	TRUE	TRUE	TRUE	TRUE	TRUE	TRUE	FALSE
NWHC 44781-7	Crotalus horridus	Timber Rattlesnake	Viperidae	2013-06-13	North America	USA	Columbia County, New York	NA	Lorch et al. 2016	wild	II	NA	TRUE	IID,IIF	MAT1-2	5	SAMN23192503	JALBAN000000000	OL457513	TRUE	TRUE	TRUE	TRUE	FALSE	TRUE	FALSE
NWHC 44781-8	Thamnophis sirtalis	Common Gartersnake	Colubridae	2013-05-17	North America	USA	Cattaraugus County, New York	42.2484, -78.6795	Lorch et al. 2016	wild	II	IID	FALSE	NA	MAT1-2	3	SAMN23192504	JALBAM000000000	OL457514	TRUE	TRUE	TRUE	TRUE	TRUE	TRUE	TRUE
NWHC 44736-45	Pituophis catenifer sayi	Bullsnake	Colubridae	2013-06-08	North America	USA	Sherburne County, Minnesota	NA	Lorch et al. 2016	wild	II	NA	TRUE	IID,IIF	MAT1-1	3	SAMN23192505	JALBAL000000000	OL457498	TRUE	TRUE	TRUE	TRUE	FALSE	TRUE	FALSE
NWHC 44736-52	Pantherophis vulpinus	Eastern Foxsnake	Colubridae	2014-05-23	North America	USA	Outagamie County, Wisconsin	44.4160, -88.4654	this study	wild	II	IID	FALSE	NA	MAT1-2	3	SAMN23192506	JALBAK000000000	OL457499	TRUE	TRUE	TRUE	TRUE	TRUE	TRUE	FALSE
NWHC 44736-65	Crotalus horridus	Timber Rattlesnake	Viperidae	2014-08-08	North America	USA	Perry County, Pennsylvania	39.7370, -82.2362	Lorch et al. 2016	wild	II	IID	FALSE	NA	MAT1-2	3	SAMN23192507	JALBAJ000000000	OL457500	TRUE	TRUE	TRUE	TRUE	TRUE	TRUE	TRUE
NWHC 44736-75	Nerodia sipedon sipedon	Northern Watersnake	Colubridae	2014-10-08	North America	USA	Avery County, North Carolina	NA	this study	wild	II	NA	TRUE	IIA, IID, unsampled lineage	MAT1-2	6	SAMN23192508	JALBAI000000000	OL457501	TRUE	TRUE	TRUE	TRUE	FALSE	TRUE	FALSE
NWHC 44736-81	Regina septemvittata	Queensnake	Colubridae	2015-04-16	North America	USA	Fayette County, Kentucky	38.0425, -84.4589	Lorch et al. 2016	wild	II	IID	FALSE	NA	MAT1-2	3	SAMN23192509	JALBAH000000000	OL457502	TRUE	TRUE	TRUE	TRUE	TRUE	TRUE	FALSE
NWHC 44736-83	Virginia valeriae	Smooth Earthsnake	Colubridae	2015-04-09	North America	USA	Madison County, Kentucky	37.7200, -84.2780	Lorch et al. 2016	wild	II	IID	FALSE	NA	MAT1-2	3	SAMN23192510	JALBAG000000000	OL457503	TRUE	TRUE	TRUE	TRUE	TRUE	TRUE	FALSE
NWHC 44736-86	Pituophis ruthveni	Louisiana Pinesnake	Colubridae	2015-06-01	North America	USA	Bienville Parish, Louisiana	NA	Lorch et al. 2016	wild	II	NA	TRUE	IID,IIE	MAT1-1	3	SAMN23192511	JALBAF000000000	OL457504	TRUE	TRUE	TRUE	TRUE	FALSE	TRUE	FALSE
NWHC 44736-87	Thamnophis proximus	Western Ribbonsnake	Colubridae	2015-11-03	North America	USA	Vermilion Parish, Louisiana	NA	Lorch et al. 2016	wild	II	NA	TRUE	IID,IIE,IIF	MAT1-2	3	SAMN23192512	JALBAE000000000	OL457505	TRUE	TRUE	TRUE	TRUE	FALSE	TRUE	FALSE
NWHC 44736-88	Nerodia sipedon	Common Watersnake	Colubridae	2015-11-XX	North America	USA	Texas County, Missouri	37.3203, -91.9635	Lorch et al. 2016	wild	II	IID	FALSE	NA	MAT1-2	3	SAMN23192513	JALBAD000000000	OL457506	TRUE	TRUE	TRUE	TRUE	TRUE	TRUE	FALSE
NWHC 44736-89	Pantherophis alleghaniensis	Eastern Ratsnake	Colubridae	2016-03-29	North America	USA	Mecklenburg or Union County, North Carolina	NA	this study	wild	II	IIA	FALSE	NA	MAT1-1	2	SAMN23192514	JALBAC000000000	OL457507	TRUE	TRUE	TRUE	TRUE	FALSE	TRUE	FALSE
NWHC 44736-90	Crotalus horridus	Timber Rattlesnake	Viperidae	2016-05-22	North America	USA	Copiah County, Mississippi	NA	this study	wild	II	NA	TRUE	IID,IIE	MAT1-2	3	SAMN23192515	JALBAB000000000	OL457508	TRUE	TRUE	TRUE	TRUE	FALSE	TRUE	FALSE
NWHC 44736-93	Nerodia cyclopion	Mississippi Green Watersnake	Colubridae	2016-03-03	North America	USA	Iberville Parish, Louisiana	NA	Burbrink et al. 2017	wild	II	NA	TRUE	IID,IIE,IIF	MAT1-2	3	SAMN23192516	JALBAA000000000	OL457509	TRUE	TRUE	TRUE	TRUE	FALSE	TRUE	FALSE
NWHC 44736-94	Coluber constrictor etheridgei	Tan Racer	Colubridae	2015-06-XX	North America	USA	Calcasieu Parish, Louisiana	NA	this study	wild	II	NA	TRUE	IID,IIE	MAT1-1	3	SAMN23192517	JALAZZ000000000	OL457510	TRUE	TRUE	TRUE	TRUE	FALSE	TRUE	FALSE
NWHC 44736-95	Lampropeltis holbrooki	Speckled Kingsnake	Colubridae	2015-12-XX	North America	USA	Tangipahoa Parish, Louisiana	NA	this study	wild	II	NA	TRUE	IID,IIE,IIF	MAT1-2	3	SAMN23192518	JALAZY000000000	OL457511	TRUE	TRUE	TRUE	TRUE	FALSE	TRUE	FALSE
NWHC 44781-4	Agkistrodon piscivorus	Northern Cottonmouth	Viperidae	2012-03-26	North America	USA	St. John's County, Florida	NA	Lorch et al. 2016	captive	II	NA	TRUE	IID,IIF	MAT1-1	3	SAMN23192519	JALAZX000000000	OL457512	TRUE	TRUE	TRUE	TRUE	FALSE	TRUE	FALSE
NWHC 44781-25	Lampropeltis sp.	Milksnake sp.	Colubridae	2014-04-17	North America	USA	Rutherford County, Tennessee	35.8434, -86.4160	Lorch et al. 2016	wild	II	IIE	FALSE	NA	MAT1-1	1	SAMN23192520	JALAZW000000000	OL457515	TRUE	TRUE	TRUE	TRUE	TRUE	TRUE	TRUE
NWHC 44781-26	Farancia abacura	Red-bellied Mudsnake	Colubridae	2014-05-28	North America	USA	Bulloch County, Georgia	NA	Last et al. 2016; Lorch et al. 2016	wild	II	NA	TRUE	IID,IIE	MAT1-1	3	SAMN23192521	JALAZV000000000	OL457516	TRUE	TRUE	TRUE	TRUE	FALSE	TRUE	FALSE
NWHC 45692-2	Natrix helvetica	Barred Grass Snake	Colubridae	2014-04-16	Europe	United Kingdom	Surrey	NA	Franklinos et al. 2017	wild	I	NA	FALSE	NA	MAT1-2	7	SAMN23192522	JALAZU000000000	KY474059	TRUE	TRUE	TRUE	TRUE	FALSE	TRUE	FALSE
NWHC 45707-81	Natrix tessellata	Dice Snake	Colubridae	2016-04-28	Europe	Czech Republic	South Moravia	NA	Franklinos et al. 2017	wild	I	NA	FALSE	NA	MAT1-2	8	SAMN23192523	JALAZT000000000	KY474061	TRUE	TRUE	TRUE	TRUE	FALSE	TRUE	TRUE
NWHC 45707-82	Natrix helvetica	Barred Grass Snake	Colubridae	2016-06-25	Europe	United Kingdom	Suffolk	NA	Franklinos et al. 2017	wild	I	NA	FALSE	NA	MAT1-2	9	SAMN23192524	JALAZS000000000	KY474062	TRUE	TRUE	TRUE	TRUE	FALSE	TRUE	FALSE
NWHC 45707-83	Natrix helvetica	Barred Grass Snake	Colubridae	2016-07-13	Europe	United Kingdom	Somerset	NA	Franklinos et al. 2017	wild	I	NA	FALSE	NA	MAT1-2	10	SAMN23192525	JALAZR000000000	KY474063	TRUE	TRUE	TRUE	TRUE	FALSE	TRUE	FALSE
CBS 102663	Thamnophis sp.	Gartersnake sp.	Colubridae	1999-XX-XX	Europe	Germany	Germany	NA	Vissiennon et al. 1999; Sigler et al. 2013	captive	II	NA	TRUE	IID,IIF	MAT1-2	3	SAMN23192526	JALAZQ000000000	KF477229	TRUE	TRUE	TRUE	TRUE	FALSE	TRUE	FALSE
CBS 122913	Pantherophis alleghaniensis	Eastern Ratsnake	Colubridae	200X-XX-XX	North America	USA	Fulton County, Georgia	NA	Rajeev et al. 2009	captive	II	IIA	FALSE	NA	MAT1-1	2	SAMN23192527	JALAZP000000000	EU715819	TRUE	TRUE	TRUE	TRUE	FALSE	TRUE	FALSE
UAMH 10296	Acrochordus sp.	Java Wart Snake	Acrochordidae	2003-XX-XX	Australia	Australia	Townsville, Queensland	NA	Sigler et al. 2013	captive	III	NA	NA	NA	MAT1-1	11	SAMN23192528	JALAZO000000000	KF477232	TRUE	TRUE	TRUE	FALSE	FALSE	TRUE	FALSE
UAMH 10768	Crotalus adamanteus	Eastern Diamond-backed Rattlesnake	Viperidae	2006-XX-XX	North America	USA	Seminole County, Florida	NA	Sigler et al. 2013	captive	II	NA	TRUE	IID,IIF	MAT1-2	3	SAMN23192529	JALAZN000000000	KF477234	TRUE	TRUE	TRUE	TRUE	FALSE	TRUE	FALSE
UAMH 10949	Eunectes murinus	Green Anaconda	Boidae	2008-09-17	North America	USA	San Diego County, California	NA	Sigler et al. 2013	captive	II	IIF	FALSE	NA	MAT1-1	2	SAMN23192530	JALAZM000000000	KF477236	TRUE	TRUE	TRUE	TRUE	TRUE	TRUE	FALSE
UAMH 11295	Hoplocephalus bungaroides	Broad-headed Snake	Elapidae	2010-09-XX	Australia	Australia	Adelaide, South Australia	NA	Sigler et al. 2013	captive	II	IIF	FALSE	NA	MAT1-1	2	SAMN23192531	JALAZL000000000	KF477237	TRUE	TRUE	TRUE	TRUE	TRUE	TRUE	FALSE
UAMH 6218	Pantherophis guttatus	Red Cornsnake	Colubridae	1986-02-XX	North America	USA	Tompkins County, New York	NA	Sigler et al. 2013	captive	II	IID	FALSE	NA	MAT1-2	3	SAMN23192532	JALAZK000000000	KF477227	TRUE	TRUE	TRUE	TRUE	TRUE	TRUE	FALSE
UAMH 6642	Boiga irregularis	Brown Treesnake	Colubridae	1990-XX-XX	North America	USA	Montgomery County, Maryland	NA	Nichols et al. 1999; Sigler et al. 2013	captive	II	NA	TRUE	IID,IIE	MAT1-2	1	SAMN23192533	JALAZJ000000000	KC884267	TRUE	TRUE	TRUE	TRUE	FALSE	TRUE	FALSE
UAMH 6688	Python regius	Ball Python	Pythonidae	1985-XX-XX	Europe	United Kingdom	United Kingdom	NA	Sigler et al. 2013	captive	III	NA	NA	NA	MAT1-2	12	SAMN23192534	JALAZI000000000	KF477228	TRUE	TRUE	TRUE	FALSE	FALSE	TRUE	FALSE
UAMH 9985	Python sebae	Northern African Rock Python	Pythonidae	2013-03-27	North America	USA	Bernalillo County, New Mexico	NA	Paré et al. 2003; Sigler et al. 2013	captive	III	NA	NA	NA	MAT1-2	13	SAMN23192535	JALAZH000000000	KF477230	TRUE	TRUE	TRUE	FALSE	FALSE	TRUE	FALSE
NWHC 45692-12	Natrix helvetica	Barred Grass Snake	Colubridae	2015-07-12	Europe	United Kingdom	Suffolk	NA	Franklinos et al. 2017	wild	NA	NA	NA	NA	MAT1-2	NA	NA	NA	KY474060	FALSE	FALSE	FALSE	FALSE	FALSE	FALSE	TRUE
NWHC 45707-84	Natrix helvetica	Barred Grass Snake	Colubridae	2016-08-07	Europe	United Kingdom	Greater London	NA	Franklinos et al. 2017	wild	NA	NA	NA	NA	MAT1-2	NA	NA	NA	KY474064	FALSE	FALSE	FALSE	FALSE	FALSE	FALSE	TRUE
NWHC 46078-5	Natrix helvetica	Barred Grass Snake	Colubridae	2016-05-13	Europe	United Kingdom	Norfolk	NA	this study	wild	NA	NA	NA	NA	MAT1-2	NA	NA	NA	OL457517	FALSE	FALSE	FALSE	FALSE	FALSE	FALSE	TRUE
NWHC 46078-6	Natrix helvetica	Barred Grass Snake	Colubridae	2016-06-13	Europe	United Kingdom	Norfolk	NA	this study	wild	NA	NA	NA	NA	MAT1-2	NA	NA	NA	OL457518	FALSE	FALSE	FALSE	FALSE	FALSE	FALSE	TRUE
NWHC 46078-7	Natrix helvetica	Barred Grass Snake	Colubridae	2016-07-19	Europe	United Kingdom	Norfolk	NA	this study	wild	NA	NA	NA	NA	MAT1-2	NA	NA	NA	NA	FALSE	FALSE	FALSE	FALSE	FALSE	FALSE	TRUE
NWHC 46078-8	Natrix helvetica	Barred Grass Snake	Colubridae	2016-07-21	Europe	United Kingdom	Norfolk	NA	this study	wild	NA	NA	NA	NA	MAT1-2	NA	NA	NA	OL457519	FALSE	FALSE	FALSE	FALSE	FALSE	FALSE	TRUE
NWHC 46078-9	Natrix helvetica	Barred Grass Snake	Colubridae	2016-07-29	Europe	United Kingdom	Norfolk	NA	this study	wild	NA	NA	NA	NA	MAT1-2	NA	NA	NA	OL457520	FALSE	FALSE	FALSE	FALSE	FALSE	FALSE	TRUE
NWHC 46078-10	Natrix helvetica	Barred Grass Snake	Colubridae	2016-07-31	Europe	United Kingdom	Norfolk	NA	this study	wild	NA	NA	NA	NA	MAT1-2	NA	NA	NA	OL457521	FALSE	FALSE	FALSE	FALSE	FALSE	FALSE	TRUE
NWHC 46078-11	Natrix helvetica	Barred Grass Snake	Colubridae	2016-07-31	Europe	United Kingdom	Norfolk	NA	this study	wild	NA	NA	NA	NA	MAT1-2	NA	NA	NA	OL457522	FALSE	FALSE	FALSE	FALSE	FALSE	FALSE	TRUE
Burbrink FT, Lorch JM, Lips KR. 2017. Host susceptibility to snake fungal disease is highly dispersed across phylogenetic and functional trait space. Science Advances 3:e1701387.
Franklinos LHV, et al. 2017. Emerging fungal pathogen Ophidiomyces ophiodiicola in wild European snakes. Scientific Reports 7, article number:3844. doi:10.1038/s41598-017-03352-1
Glorioso BM, Waddle JH, Green DE, Lorch JM. 2016. First documented case of snake fungal disease in a free-ranging wild snake in Louisiana. Southeastern Naturalist 15:N4-N6.
Guthrie AL, Knowles S, Ballmann AE, Lorch JM. 2015. Detection of snake fungal disease in Virginia. Journal of Wildlife Diseases 52:143-149.
Last LA, Fenton H, Gonyor-McGuire J, Moore M, Yabsley MJ. 2016. Snake fungal disease caused by Ophidiomyces ophidiicola in a free-ranging mud snake (Farancia abacura). Journal of Veterinary Diagnostic Investigation 28:709-713.
Lorch JM, et al. 2016. Snake fungal disease: an emerging threat to wild snakes. Philosophical Transactions of the Royal Society London B: Biological Sciences 371:20150457.
Nichols, DK, Weyant RS, Lamirande, EW, Sigler L, Mason RT. 1999. Fatal mycotic dermatitis in captive brown tree snakes (Boiga irregularis). Journal of Zoo and Wildlife Medicine 30:111–118.
Paré JA, Sigler L, Rypien KL, Gibas CC. 2003. Cutaneous mycobiota of captive squamate reptiles with notes on the scarcity of Chrysosporium anamorph of Nannizziopsis vriesii. Journal of Herpetological Medicine and Surgery 13:10–15.
Rajeev S, et al. 2009. Isolation and characterization of a new fungal species, Chrysosporium ophiodiicola, from a mycotic granuloma of a black rat snake (Elaphe obsoleta obsoleta). Journal of Clinical Microbiology 47:1264–1268.
Sigler L, Hambleton S, Paré JA. 2013. Molecular characterization of reptile pathogens currently known as members of the Chrysosporium anamorph of Nannizziopsis vriesii complex and relationship with some human-associated isolates. Journal of Clinical Microbiology 51:3338–3357.
Vissiennon T, Schüppel KF, Ullrich E, Kuijpers AFA. 1999. Case report. A disseminated infection due to Chrysosporium queenslandicum in a garter snake (Thamnophis). Mycoses 42:107–110.
this study: https://doi.org/10.5066/P9J2MCLJ
