## Supplementary material for "Population genetic analysis of *Ophidiomyces ophidiicola*, the causative agent of snake fungal disease, indicates recent introductions to the USA": Table S4

### Sheet: Sheet1
Table S4. Summaries of the posterior probability distributions from BEAST for the date estimates at which the most recent common ancestors of various clades existed.
Group	Genome type	Mean	Median	95% HPD*
I and II	Mitochondrial	-816.27	-515.159	[-3451.658, 1013.9168]
I	Mitochondrial	1661.18	1703.01	[1307.8539, 1923.6336]
II	Mitochondrial	313.45	490.911	[-1280.2921, 1435.6938]
IID-F	Mitochondrial	1810.2	1835.22	[1608.2748, 1949.1924]
IIE-F	Mitochondrial	1941.39	1949.66	[1874.1021, 1984.6704]
IID	Mitochondrial	1944.65	1953.64	[1878.6124, 1985.9941]
IID (wild only)	Mitochondrial	1946.17	1954.93	[1877.7305, 1996.7138]
IIE	Mitochondrial	1979.6	1983.13	[1957.8861, 1989.9938]
IIE (wild only)	Mitochondrial	1987.04	1989.29	[1960.4077, 2007.4424]
IIF	Mitochondrial	1977.47	1984.9	[1928.3319, 2007.0209]
IIF (wild only)	Mitochondrial	1983.66	1991.01	[1935.2968, 2012.2872]
IID	Nuclear	1974.88	1976.81	[1961.1133, 1986.0376]
IID (wild only)	Nuclear	1988.99	1990.84	[1974.6764, 2000.2807]
IIE	Nuclear	1985.28	1988.52	[1958.4637, 2006.1047]
IIE (wild only)	Nuclear	1985.28	1988.52	[1958.4637, 2006.1047]
IIF	Nuclear	1985.27	1989.16	[1960.677, 2001.4495]
IIF (wild only)	Nuclear	2001.21	2003.19	[1988.4606, 2009.0665]
* HPD = highest posterior density
